# A protocol for lab-scale production of ^13^C yeast extract as internal standard for metabolomics and quantification of intracellular metabolites

**DOI:** 10.64898/2026.06.12.731807

**Authors:** Miriam Cammaert, Rosalie Wouters, Jitske van Ede, Erik de Hulster, Christiaan Mooiman, Patricia van Dam, Martin Pabst, Walter van Gulik, Pascale Daran-Lapujade

**Author notes:** These authors contributed equally to this work (Miriam Cammaert, Rosalie Wouters, Jitske van Ede).

## Abstract

Metabolomics enables the profiling of small-molecule metabolites and thereby captures the biochemical state of a living organism at a given moment and enables to monitor its cellular responses to stimuli. This technique has become a powerful tool in pharmaceutical research, the food industry, and microbial research. Metabolomics aims to obtain an unbiased metabolic profile; however, this is complicated by compound instability, complex and often extensive sample processing, and nonlinear responses in mass spectrometry. Therefore, correcting for metabolite loss and mass spectrometry-related artifacts is essential, typically achieved through relative quantification against an isotopically labelled internal standard for each metabolite of interest. This article describes how to produce ^13^C-labelled yeast extract and its use as internal standard for metabolomics. More specifically, it provides step-by-step protocols for the fed-batch fermentation, quenching, metabolite extraction, and LC-MS and GC-MS characterization of the internal standard. It also includes a protocol explaining how to use the internal standard for the quantification of metabolites in yeast samples.
