## Supplementary information 1 for "A protocol for lab-scale production of ^13^C yeast extract as internal standard for metabolomics and quantification of intracellular metabolites"

### Sheet: FEDBATCH_SIM
Constants
mu	0.05	h-1	Start Sampling	58
Y_X/S	0.5	gx gs-1
ms	0.0072	gs gx-1 h-1	Start values	biomass_start	28.1699
				volume_start	0.990277
V_0	0.5	L
c_S_in	116.41	gs L-1
c_X_0	3.1	gx L-1
DATE	TIME	Time [h]	Biomass [g]	Volume [L]		Biomass conc. [g/L]			f [L/h]	f [mL/min]		Beaker [g]	Beaker + culture [g]	Culture [g]		FB ADDED [L]	NOTES
		0	1.55	0.5		3.1			0.00142737	0.0237895						0
		1	1.62947	0.501464		3.24943										0.00146366
		2	1.71301	0.503002		3.40558										0.00300235
		3	1.80084	0.50462		3.56871										0.00461994
		4	1.89317	0.50632		3.73908										0.00632047
		5	1.99024	0.508108		3.91696										0.00810818
		6	2.09228	0.509988		4.10261										0.00998755
		7	2.19955	0.511963		4.29631										0.0119633
		8	2.31233	0.51404		4.49834										0.0140403
		9	2.43088	0.516224		4.70897										0.0162238
		10	2.55552	0.518519		4.92849										0.0185193
		11	2.68654	0.520932		5.15718										0.0209324
		12	2.82428	0.523469		5.39532										0.0234693
		13	2.96909	0.526136		5.64319										0.0261363
		14	3.12132	0.52894		5.90108										0.02894
		15	3.28135	0.531887		6.16926										0.0318874
		16	3.44959	0.534986		6.448										0.034986
		17	3.62645	0.538243		6.73757										0.0382434
		18	3.81238	0.541668		7.03823										0.0416678
		19	4.00785	0.545268		7.35024										0.0452678
		20	4.21334	0.549052		7.67383										0.0490524
		21	4.42936	0.553031		8.00924										0.0530311
		22	4.65646	0.557214		8.35668										0.0572137
		23	4.8952	0.561611		8.71636										0.0616107
		24	5.14618	0.566233		9.08845										0.0662332
		25	5.41003	0.571093		9.47312										0.0710928
		26	5.68741	0.576201		9.87052										0.0762014
		27	5.97901	0.581572		10.2808										0.081572
		28	6.28556	0.587218		10.704										0.0872179
		29	6.60783	0.593153		11.1402										0.0931534
		30	6.94662	0.599393		11.5894										0.0993931
		31	7.30278	0.605953		12.0517										0.105953
		32	7.6772	0.612849		12.5271										0.112849
		33	8.07082	0.620098		13.0154										0.120098
		34	8.48462	0.627719		13.5166										0.127719
		35	8.91963	0.635731		14.0305										0.135731
		36	9.37695	0.644154		14.557										0.144154
		37	9.85772	0.653009		15.0958										0.153009
		38	10.3631	0.662317		15.6468										0.162317
		39	10.8945	0.672103		16.2095										0.172103
		40	11.453	0.682391		16.7837										0.182391
		41	12.0402	0.693206		17.3689										0.193206
		42	12.6576	0.704575		17.9648										0.204575
		43	13.3065	0.716528		18.5709										0.216528
		44	13.9888	0.729093		19.1865										0.229093
		45	14.706	0.742303		19.8113										0.242303
		46	15.46	0.756189		20.4446										0.256189
		47	16.2526	0.770788		21.0857										0.270788
		48	17.0859	0.786135		21.7341										0.286135
		49	17.9619	0.80227		22.3889										0.30227
		50	18.8829	0.819231		23.0495										0.319231
		51	19.851	0.837062		23.7151										0.337062
		52	20.8688	0.855807		24.3849										0.355807
		53	21.9388	0.875513		25.0582										0.375513
		54	23.0636	0.89623		25.734										0.39623
		55	24.2461	0.918009		26.4116										0.418009
		56	25.4892	0.940904		27.0901										0.440904
		57	26.7961	0.964973		27.7687										0.464973
		58	28.1699	0.990277		28.4465										0.490277
		59	29.6142	1.01688		29.1227										0.516877
		60	31.1326	1.04484		29.7965										0.544842
		61	32.7288	1.07424		30.4669										0.57424
		62	34.4068	1.10515		31.1333										0.605146
		63	36.1709	1.13764		31.7948										0.637636
		64	38.0254	1.17179		32.4507										0.671792
		65	39.975	1.2077		33.1002										0.707699
		66	42.0246	1.24545		33.7426										0.745447
		67	44.1792	1.28513		34.3772										0.785131
		68	46.4444	1.32685		35.0035										0.826849
		69	48.8256	1.37071		35.6208										0.870706
		70	51.329	1.41681		36.2285										0.916812
		71	53.9606	1.46528		36.8261										0.965281
		72	56.7273	1.51624		37.4132										1.01624

### Sheet: FEDBATCH_SAMP
Constants
mu	0.05	h-1	Start Sampling	58
Y_X/S	0.5	gx gs-1
ms	0.0072	gs gx-1 h-1	Total Medium Addition	0.641145
V_0	0.5	L
c_S_in	116.41	gs L-1
c_X_0	3.1	gx L-1
DATE	TIME	Time [h]	Biomass [g]	Volume [L]		Biomass conc. [g/L]			f [L/h]	f [mL/min]		Beaker [g]	Beaker + culture [g]	Culture [g]		FB ADDED [L]	NOTES
START FEDBATCH		0	1.55	0.5		3.1			0.00142737	0.0237895
SAMPLE 1
DATE	TIME	Time [h]	Biomass [g]	Volume [L]		Biomass conc. [g/L]			f [L/h]	f [mL/min]		Beaker [g]	Beaker + culture [g]	Culture [g]		FB ADDED [L]	NOTES
		58	28.1699	0.990277		28.4465						1000	1100	100		0.490277
		0	25.3253	0.890277		28.4465			0.0233216	0.388694
SAMPLE 2
DATE	TIME	Time [h]	Biomass [g]	Volume [L]		Biomass conc. [g/L]			f [L/h]	f [mL/min]		Beaker [g]	Beaker + culture [g]	Culture [g]		FB ADDED [L]	NOTES
		1	26.6237	0.914191		29.1227						1000	1100	100		0.0239145
		0	23.7115	0.814191		29.1227			0.0218355	0.363925
SAMPLE 3
DATE	TIME	Time [h]	Biomass [g]	Volume [L]		Biomass conc. [g/L]			f [L/h]	f [mL/min]		Beaker [g]	Beaker + culture [g]	Culture [g]		FB ADDED [L]	NOTES
		1	24.9272	0.836582		29.7965						1000	1100	100		0.0223906
		0	21.9475	0.736582		29.7965			0.0202111	0.336852
SAMPLE 4
DATE	TIME	Time [h]	Biomass [g]	Volume [L]		Biomass conc. [g/L]			f [L/h]	f [mL/min]		Beaker [g]	Beaker + culture [g]	Culture [g]		FB ADDED [L]	NOTES
		1	23.0728	0.757307		30.4669						1000	1125	125		0.0207249
		0	19.2644	0.632307		30.4669			0.0177403	0.295672
SAMPLE 5
DATE	TIME	Time [h]	Biomass [g]	Volume [L]		Biomass conc. [g/L]			f [L/h]	f [mL/min]		Beaker [g]	Beaker + culture [g]	Culture [g]		FB ADDED [L]	NOTES
		2	21.2905	0.669622		31.7948						1000	1125	125		0.0373153	2 hours; lunch break
		0	17.3161	0.544622		31.7948			0.0159461	0.265769
SAMPLE 6
DATE	TIME	Time [h]	Biomass [g]	Volume [L]		Biomass conc. [g/L]			f [L/h]	f [mL/min]		Beaker [g]	Beaker + culture [g]	Culture [g]		FB ADDED [L]	NOTES
		1	18.204	0.560974		32.4507						1000	1125	125		0.0163515
		0	14.1476	0.435974		32.4507			0.0130283	0.217139
SAMPLE 7
DATE	TIME	Time [h]	Biomass [g]	Volume [L]		Biomass conc. [g/L]			f [L/h]	f [mL/min]		Beaker [g]	Beaker + culture [g]	Culture [g]		FB ADDED [L]	NOTES
		1	14.873	0.449333		33.1002						1000	1125	125		0.0133595
		0	10.7355	0.324333		33.1002			0.00988612	0.164769
SAMPLE 8
DATE	TIME	Time [h]	Biomass [g]	Volume [L]		Biomass conc. [g/L]			f [L/h]	f [mL/min]		Beaker [g]	Beaker + culture [g]	Culture [g]		FB ADDED [L]	NOTES
		1	11.2859	0.334471		33.7426						1000	1125	125		0.0101374
		0	7.06807	0.209471		33.7426			0.00650887	0.108481
SAMPLE 9
DATE	TIME	Time [h]	Biomass [g]	Volume [L]		Biomass conc. [g/L]			f [L/h]	f [mL/min]		Beaker [g]	Beaker + culture [g]	Culture [g]		FB ADDED [L]	NOTES
		1	7.43046	0.216145		34.3772						1000	1125	125		0.00667434
		0	3.13331	0.0911448		34.3772			0.00288541	0.0480902
