## Supplementary File 3 for "A protocol for lab-scale production of ^13^C yeast extract as internal standard for metabolomics and quantification of intracellular metabolites"

### Sheet: README
Metabolomics Data Analysis Steps:
1	The 12C and 13C areas have been determined using the Matlab script "XXXXX" that integrates the highest peak for each compound depending on the retention time that we found for each compound when we measured all the compounds separately for the calibration curves (Sheets 12C and 13C)
2	Based on the 12C and 13C areas in each sample, the 12C/13C ratio for each compound of interest was calculated (Sheet: Ratio)
3	The 12C/13C ratio was filled in the calibration curve equations as the y-value which results in the concentration of the compound in the sample (Sheet: Calibration Curves)
4	The exact amount of compound in the sample was calculated by multiplying with the volume of the final LC/MS sample (20 μL) (Sheet: Metabolite Amount LCMS Sample)
5	The amount of the compound in the LCMS sample was converted to the amount of the compound per gram of dryweight. In the Sheet 'Growth curves' the volumes that were sampled and the measured OD660 values are reported. The amount in the yeast sample was calculated by dividing the amount of compound in total divided by the gDW (gDW/L (based on OD660 --> gDW conversion) x ~1.2/1000 L (sampling volume)…
6	Lastly, the μmol/gDW was converted to a concentration [μM] by using the conversion factor 1.7 mL intracellular volume/gDW

### Sheet: 12C
Sample	ATP	ADP	NADPH	NADP	NADH	NAD	NaAD	NR	NAM	NA	Trp	NMN	NaMN
JvE_MC_20240909_S13_1_1430_13CYeast_HRMS01.mzXML	5.30894e+08	4.56823e+08	3.21148e+07	5.22887e+07	5.93227e+07	3.94078e+08	5.67839e+06	0	3.15807e+08	1.63878e+07	1.71749e+07	1.69545e+06	371618
JvE_MC_20240909_S13_1_1430_13CYeast_HRMS02.mzXML	5.33947e+08	4.53548e+08	3.16143e+07	5.17446e+07	6.01253e+07	3.90762e+08	5.6771e+06	0	3.62597e+08	1.6288e+07	1.80173e+07	1.63238e+06	423540
JvE_MC_20240909_S14_2_1430_13CYeast_HRMS01.mzXML	6.3992e+08	5.34519e+08	4.31739e+07	4.56853e+07	1.13917e+08	5.06204e+08	8.35886e+06	0	3.49993e+08	1.72018e+07	1.61604e+07	4.57698e+06	2.27016e+06
JvE_MC_20240909_S14_2_1430_13CYeast_HRMS02.mzXML	6.1799e+08	5.57538e+08	4.38042e+07	4.6531e+07	1.15433e+08	5.05698e+08	8.50035e+06	0	3.80715e+08	1.68821e+07	1.5666e+07	4.59464e+06	2.0726e+06
JvE_MC_20240909_S15_3_1430_13CYeast_HRMS01.mzXML	5.45999e+08	4.89879e+08	4.50614e+07	5.16972e+07	1.27846e+08	5.69475e+08	9.39511e+06	6582.18	3.5005e+08	1.56537e+07	1.64742e+07	1.00114e+07	4.66918e+06
JvE_MC_20240909_S15_3_1430_13CYeast_HRMS02.mzXML	5.57384e+08	4.99386e+08	4.58279e+07	5.27091e+07	1.28855e+08	5.70118e+08	9.79912e+06	13348.7	4.14765e+08	1.68511e+07	1.70866e+07	1.02846e+07	5.28629e+06

### Sheet: 13C
Sample	13C_ATP	13C_ADP	13C_NADPH	13C_NADP	13C_NADH	13C_NAD	13C_NaAD	13C_NR	13C_NAM	13C_NA	13C_Trp	13C_NMN	13C_NaMN
JvE_MC_20240909_S13_1_1430_13CYeast_HRMS01.mzXML	5.77231e+09	8.21455e+09	2.05728e+08	4.48751e+08	1.4439e+09	5.04077e+09	2.21095e+07	3.63824e+06	3.47652e+09	6.57143e+08	1.47422e+09	1.16561e+08	2.7494e+07
JvE_MC_20240909_S13_1_1430_13CYeast_HRMS02.mzXML	5.80841e+09	8.11491e+09	2.01427e+08	4.40188e+08	1.45897e+09	4.9896e+09	2.21396e+07	3.83657e+06	4144787592	6.67615e+08	1.48652e+09	1.13942e+08	2.82841e+07
JvE_MC_20240909_S14_2_1430_13CYeast_HRMS01.mzXML	6.43106e+09	7.37846e+09	2.40835e+08	3.26979e+08	1.49803e+09	4.32965e+09	2.10589e+07	3.51451e+06	3.41828e+09	5.61377e+08	1.28745e+09	1.06717e+08	2.9347e+07
JvE_MC_20240909_S14_2_1430_13CYeast_HRMS02.mzXML	6.15758e+09	7.70124e+09	2.44255e+08	3.30884e+08	1.51506e+09	4.31319e+09	2.13698e+07	3.38606e+06	3.70831e+09	5.65803e+08	1.29464e+09	1.07916e+08	2.81973e+07
JvE_MC_20240909_S15_3_1430_13CYeast_HRMS01.mzXML	5.83968e+09	8.01314e+09	2.68264e+08	4.01589e+08	1.73323e+09	4.82773e+09	2.42439e+07	3.7953e+06	3.48641e+09	5.79994e+08	1.48804e+09	1.20455e+08	2.6474e+07
JvE_MC_20240909_S15_3_1430_13CYeast_HRMS02.mzXML	5.98312e+09	8.13204e+09	2.7302e+08	4.07143e+08	1.73222e+09	4.82956e+09	2.53488e+07	3.7171e+06	3.75241e+09	6.05064e+08	1.51437e+09	1.21742e+08	3.09019e+07

### Sheet: Ratio
Sample	ATP	ADP	NADPH	NADP	NADH	NAD	NaAD	NR	NAM	NA	Trp	NMN	NaMN
S13_1_1430_13CYeast	0.0919494	0.0557502	0.156523	0.117031	0.0411482	0.0782463	0.256626	0	0.089014	0.0246654	0.0118863	0.0144372	0.0142558
S14_2_1430_13CYeast	0.0999243	0.072419	0.179303	0.140175	0.0761179	0.11708	0.397353	0	0.102533	0.0302382	0.0123259	0.0427317	0.0754683
S15_3_1430_13CYeast	0.0933267	0.0612731	0.167914	0.129099	0.0740744	0.118003	0.387037	0.00265307	0.105655	0.0274288	0.0111779	0.0837994	0.173513

### Sheet: Calibration Curves
y = a*x + b	ATP	ADP	NADPH	NADP	NADH	NAD	NaAD	NR	NAM	NA	Trp	NMN	NaMN
a	0.00043874	0.00110127	0.0413846	0.00740197	0.0191047	0.000868412	2.72012	0.152862	0.00905211	0.00809631	0.012763	0.0861551	0.118794
b	0	0	0	0	0	0	0	0	0	0	0	0	0
R^2	0.955565	0.988056	0.955681	0.968065	0.915641	0.973761	0.987343	0.986483	0.981113	0.988522	0.964789	0.988371	0.969957
The calibration curves have been developed based on the addition of 100 μL internal standard

### Sheet: Metabolite Amount LCMS Sample
Sample	ATP [μmol]	ADP [μmol]	NADPH [μmol]	NADP [μmol]	NADH [μmol]	NAD [μmol]	NaAD [μmol]	NR [μmol]	NAM [μmol]	NA [μmol]	Trp [μmol]	NMN [μmol]	NaMN [μmol]
S13_1_1430_13CYeast	0.00419152	0.00101248	7.5643e-05	0.000316215	4.30766e-05	0.00180205	1.88687e-06	0	0.00019667	6.09301e-05	1.86262e-05	3.35145e-06	2.40007e-06
S14_2_1430_13CYeast	0.00455506	0.0013152	8.66521e-05	0.000378751	7.9685e-05	0.00269641	2.92159e-06	0	0.000226539	7.46962e-05	1.9315e-05	9.9197e-06	1.27057e-05
S15_3_1430_13CYeast	0.00425431	0.00111278	8.11482e-05	0.000348822	7.75457e-05	0.00271768	2.84574e-06	3.47119e-07	0.000233437	6.77563e-05	1.75162e-05	1.94531e-05	2.92124e-05

### Sheet: Growth curves
OD660 Measurements
Strain	IMX2600			IMX2600																					mu [h-1]
Medium	SMD			SMD
	Date [-]	Time point [-]	Time [h]	1		average 1	Dil	Real	ln (avg 1)		2		average 2	Dil	Real	ln (avg 2)		3		average 3	Dil	Real	ln (avg 3)		s	d	t	average
		08:00:00	0	0.27	0.275	0.2725	1	0.2725	-1.30012		0.278	0.27	0.274	1	0.274	-1.29463		0.274	0.27	0.272	1	0.272	-1.30195		0.393077	0.392639	0.390795	0.39217
		09:30:00	1.5	0.241	0.237	0.239	2	0.478	-0.738145		0.244	0.241	0.2425	2	0.485	-0.723606		0.241	0.238	0.2395	2	0.479	-0.736055
		11:00:00	3	0.228	0.236	0.232	4	0.928	-0.0747235		0.233	0.233	0.233	4	0.932	-0.0704225		0.231	0.232	0.2315	4	0.926	-0.076881
		12:05:00	4.08333	0.141	0.142	0.1415	10	1.415	0.34713		0.144	0.143	0.1435	10	1.435	0.361165		0.156	0.146	0.151	10	1.51	0.41211
		13:30:00	5.5	0.251	0.259	0.255	10	2.55	0.936093		0.259	0.251	0.255	10	2.55	0.936093		0.245	0.258	0.2515	10	2.515	0.922273
		14:30:00	6.5	0.187	0.191	0.189	20	3.78	1.32972		0.197	0.198	0.1975	20	3.95	1.37372		0.182	0.181	0.1815	20	3.63	1.28923
		15:30:00	7.5	0.282	0.281	0.2815	20	5.63	1.72811		0.287	0.278	0.2825	20	5.65	1.73166		0.28	0.281	0.2805	20	5.61	1.72455
		16:30:00	8.5	0.171	0.17	0.1705	50	8.525	2.143		0.176	0.168	0.172	50	8.6	2.15176		0.167	0.164	0.1655	50	8.275	2.11324
		17:28:00	9.46667	0.244	0.238	0.241	50	12.05	2.48906		0.244	0.237	0.2405	50	12.025	2.48699		0.239	0.233	0.236	50	11.8	2.4681
		18:30:00	10.5	0.147	0.147	0.147	100	14.7	2.68785		0.149	0.146	0.1475	100	14.75	2.69124		0.151	0.146	0.1485	100	14.85	2.698
		19:30:00	11.5	0.167	0.158	0.1625	100	16.25	2.78809		0.161	0.161	0.161	100	16.1	2.77882		0.161	0.161	0.161	100	16.1	2.77882
		20:30:00	12.5	0.183	0.183	0.183	100	18.3	2.9069		0.181	0.184	0.1825	100	18.25	2.90417		0.18	0.182	0.181	100	18.1	2.89591
Sampling Amount
				1							2							3
				Mass [g]							Mass [g]							Mass [g]
			Time [h]	Methanol	Methanol + Broth	Broth					Methanol	Methanol + Broth	Broth					Methanol	Methanol + Broth	Broth
			6.5	9.39	10.61	1.22					9.5	10.73	1.23					9.5	10.75	1.25
The OD660 measurements are converted to dryweight (g/L) values using the OD660/Dry weight correlation formula:											Dry weight (g l-1) = 0.1353 * OD660 + 0.0451
Sample				Dryweight [g/L]	Sampling volume [L]
S13_1_1430_13CYeast				0.555778	0.00122
S14_2_1430_13CYeast				0.578745	0.00123
S15_3_1430_13CYeast				0.535513	0.00125

### Sheet: Metabolite Amount umol per gDW
Sample	ATP [μmol/gDW]	ADP [μmol/gDW]	NADPH [μmol/gDW]	NADP [μmol/gDW]	NADH [μmol/gDW]	NAD [μmol/gDW]	NaAD [μmol/gDW]	NR [μmol/gDW]	NAM [μmol/gDW]	NA [μmol/gDW]	Trp [μmol/gDW]	NMN [μmol/gDW]	NaMN [μmol/gDW]
S13_1_1430_13CYeast	6.18174	1.49322	0.11156	0.466361	0.0635301	2.65771	0.0027828	0	0.290053	0.0898609	0.0274703	0.00494279	0.00353968
S14_2_1430_13CYeast	6.39884	1.84756	0.121727	0.532061	0.11194	3.78786	0.00410418	0	0.318237	0.104932	0.0271333	0.013935	0.0178487
S15_3_1430_13CYeast	6.35549	1.66237	0.121227	0.521104	0.115845	4.05993	0.00425123	0.000518559	0.34873	0.101221	0.0261673	0.0290609	0.0436402

### Sheet: Metabolite Amount uM
Sample	ATP [μM]	ADP [μM]	NADPH [μM]	NADP [μM]	NADH [μM]	NAD [μM]	NaAD [μM]	NR [μM]	NAM [μM]	NA [μM]	Trp [μM]	NMN [μM]	NaMN [μM]
S13_1_1430_13CYeast	3636.32	878.364	65.6234	274.33	37.3707	1563.36	1.63694	0	170.619	52.8593	16.159	2.90752	2.08216
S14_2_1430_13CYeast	3764.02	1086.8	71.6041	312.977	65.8469	2228.15	2.41422	0	187.198	61.7245	15.9608	8.19705	10.4992
S15_3_1430_13CYeast	3738.52	977.864	71.3099	306.532	68.1442	2388.19	2.50072	0.305035	205.135	59.5416	15.3925	17.0947	25.6707
