## Supplementary File 4 for "A protocol for lab-scale production of ^13^C yeast extract as internal standard for metabolomics and quantification of intracellular metabolites"

### Sheet: Evaluation of 12C contamination
Compound	formula	m/z 12C	m/z 13C			ATP	m/z	-10 ppm	+10 ppm						NaAD	m/z	-10 ppm	+10 ppm
ATP	(C10H15N5O13P3)-	505.988	516.022			Nr. of 13C		0.99999	1.00001		Area	Percentage			Nr. of 13C		0.99999	1.00001		Area	Percentage
ADP	(C10H14N5O10P2)-	426.022	436.056			0 C	505.988	505.983	505.994		0	0			0 C	663.086	663.079	663.093		0	0
NADPH	(C21H29N7O17P3)-	744.084	765.154			1 C	506.992	506.987	506.997		0	0			1 C	664.089	664.083	664.096		0	0
NADP	(C21H27N7O17P3)-	742.068	763.139			2 C	507.995	507.99	508		0	0			2 C	665.093	665.086	665.099		0	0
NADH	(C21H28N7O14P2)-	664.117	685.188			3 C	508.999	508.993	509.004		0	0			3 C	666.096	666.089	666.103		0	0
NAD	(C21H26N7O14P2)-	662.102	683.172			4 C	510.002	509.997	510.007		0	0			4 C	667.099	667.093	667.106		0	0
NaAD	(C21H25N6O15P2)-	663.086	684.156			5 C	511.005	511	511.01		47453	0.00152748			5 C	668.103	668.096	668.109		0	0
NR	(C11H13N2O5)-	253.083	264.12			6 C	512.009	512.003	512.014		138780	0.00446724			6 C	669.106	669.099	669.113		0	0
NAM	(C6H5N2O)-	121.041	127.061			7 C	513.012	513.007	513.017		5066172	0.163077			7 C	670.109	670.103	670.116		0	0
*NA	(C6H4NO2)-	122.025	128.045			8 C	514.015	514.01	514.02		52011217	1.67421			8 C	671.113	671.106	671.119		0	0
Trp	(C11H11N2O2)-	203.083	214.119			9 C	515.019	515.014	515.024		550683141	17.7261			9 C	672.116	672.109	672.123		0	0
NMN	(C11H14N2O8P)-	333.049	344.086			10 C	516.022	516.017	516.027		3106615623	100			10 C	673.119	673.113	673.126		0	0
NaMN	(C11H13NO9P)-	334.033	345.07												11 C	674.123	674.116	674.13		0	0
NMN Frag	(C5H8O7P)-	211.001	216.018												12 C	675.126	675.119	675.133		0	0
						ADP	m/z	-10 ppm	+10 ppm						13 C	676.13	676.123	676.136		0	0
mass difference 13C and 12 C		1.00335				Nr. of 13C		0.99999	1.00001		Area	Percentage			14 C	677.133	677.126	677.14		0	0
						0 C	426.022	426.018	426.026		0	0			15 C	678.136	678.129	678.143		0	0
*13C NA was spiked in the yeast extract.						1 C	427.025	427.021	427.03		0	0			16 C	679.14	679.133	679.146		0	0
						2 C	428.029	428.025	428.033		0	0			17 C	680.143	680.136	680.15		0	0
						3 C	429.032	429.028	429.036		0	0			18 C	681.146	681.139	681.153		22816	0.510284
						4 C	430.036	430.031	430.04		0	0			19 C	682.15	682.143	682.156		171935	3.84536
						5 C	431.039	431.035	431.043		11613	0.000536433			20 C	683.153	683.146	683.16		1219146	27.2664
						6 C	432.042	432.038	432.047		338315	0.0156276			21 C	684.156	684.149	684.163		4471232	100
Conclusion						7 C	433.046	433.041	433.05		3668011	0.169435
1 12 C atom: between 5 and 28%						8 C	434.049	434.045	434.053		36785137	1.6992
2 12C atoms: between 0 and 7 %						9 C	435.052	435.048	435.057		387556106	17.9022			NAM	m/z	-10 ppm	+10 ppm
3 12 C atoms: between 0 and 2 %						10 C	436.056	436.051	436.06		2164854204	100			Nr. of 13C		0.99999	1.00001		Area	Percentage
4 12 C atoms: between 0 and 0,5 %															0 C	121.041	121.039	121.042		noise	#VALUE!
…															1 C	122.044	122.043	122.045		noise	#VALUE!
2 13c atoms: 0%						NADPH	m/z	-10 ppm	+10 ppm						2 C	123.047	123.046	123.049		0	0
1 13C atom: 0%						Nr. of 13C		0.99999	1.00001		Area	Percentage			3 C	124.051	124.05	124.052		1394299	0.48989
013 C atoms: 0%						0 C	744.084	744.076	744.091		0	0			4 C	125.054	125.053	125.055		2392559	0.84063
						1 C	745.087	745.08	745.095		0	0			5 C	126.057	126.056	126.059		14727441	5.17451
Most importantly, there are no fully 12C labelled compounds left, which would otherwise interfere with the quantification. Part of the compounds still contains one 12C atom (5-28%) and to a lesser extent two (0-7%) or three (0-2%) 12C atoms. At least half of the carbon atoms in each analysed metabolite consists of 13C.						2 C	746.091	746.083	746.098		0	0			6 C	127.061	127.06	127.062		284614932	100
						3 C	747.094	747.086	747.101		0	0
						4 C	748.097	748.09	748.105		0	0
						5 C	749.101	749.093	749.108		0	0			Trp	m/z	-10 ppm	+10 ppm
						6 C	750.104	750.096	750.111		112228	0.156446			Nr. of 13C		0.99999	1.00001		Area	Percentage
						7 C	751.107	751.1	751.115		469905	0.65505			0 C	203.083	203.081	203.085		670391	0.0693458
						8 C	752.111	752.103	752.118		0	0			1 C	204.086	204.084	204.088		0	0
						9 C	753.114	753.106	753.122		0	0			2 C	205.089	205.087	205.091		0	0
						10 C	754.117	754.11	754.125		0	0			3 C	206.093	206.091	206.095		0	0
						11 C	755.121	755.113	755.128		0	0			4 C	207.096	207.094	207.098		0	0
						12 C	756.124	756.116	756.132		0	0			5 C	208.099	208.097	208.101		0	0
						13 C	757.127	757.12	757.135		0	0			6 C	209.103	209.101	209.105		0	0
						14 C	758.131	758.123	758.138		0	0			7 C	210.106	210.104	210.108		0	0
						15 C	759.134	759.127	759.142		0	0			8 C	211.109	211.107	211.112		1821724	0.188441
						16 C	760.137	760.13	760.145		218962	0.305234			9 C	212.113	212.111	212.115		3230742	0.334191
						17 C	761.141	761.133	761.148		289832	0.404027			10 C	213.116	213.114	213.118		82845732	8.56963
						18 C	762.144	762.137	762.152		1393909	1.94311			11 C	214.119	214.117	214.122		966736364	100
						19 C	763.148	763.14	763.155		4895467	6.8243
						20 C	764.151	764.143	764.159		19466531	27.1364
						21 C	765.154	765.147	765.162		71735797	100			NMN	m/z	-10 ppm	+10 ppm
															Nr. of 13C		0.99999	1.00001		Area	Percentage
															0 C	333.049	333.046	333.053		0	0
						NADP	m/z	-10 ppm	+10 ppm						1 C	334.053	334.049	334.056		0	0
						Nr. of 13C		0.99999	1.00001		Area	Percentage			2 C	335.056	335.053	335.059		0	0
						0 C	742.068	742.061	742.076		0	0			3 C	336.059	336.056	336.063		0	0
						1 C	743.072	743.064	743.079		0	0			4 C	337.063	337.059	337.066		0	0
						2 C	744.075	744.067	744.082		0	0			5 C	338.066	338.063	338.069		0	0
						3 C	745.078	745.071	745.086		0	0			6 C	339.069	339.066	339.073		0	0
						4 C	746.082	746.074	746.089		0	0			7 C	340.073	340.069	340.076		0	0
						5 C	747.085	747.077	747.092		0	0			8 C	341.076	341.073	341.08		0	0
						6 C	748.088	748.081	748.096		0	0			9 C	342.079	342.076	342.083		0	0
						7 C	749.092	749.084	749.099		0	0			10 C	343.083	343.079	343.086		2129	0.698635
						8 C	750.095	750.088	750.103		0	0			11 C	344.086	344.083	344.09		304737	100
						9 C	751.098	751.091	751.106		0	0
						10 C	752.102	752.094	752.109		0	0
						11 C	753.105	753.098	753.113		0	0			NMN Fragment	m/z	-10 ppm	+10 ppm
						12 C	754.108	754.101	754.116		0	0			Nr. of 13C		0.99999	1.00001		Area	Percentage
						13 C	755.112	755.104	755.119		0	0			0 C	211.001	210.999	211.003		0	0
						14 C	756.115	756.108	756.123		0	0			1 C	212.004	212.002	212.006		0	0
						15 C	757.119	757.111	757.126		0	0			2 C	213.008	213.005	213.01		0	0
						16 C	758.122	758.114	758.129		0	0			3 C	214.011	214.009	214.013		0	0
						17 C	759.125	759.118	759.133		60758	0.129884			4 C	215.014	215.012	215.016		0	0
						18 C	760.129	760.121	760.136		551149	1.17821			5 C	216.018	216.015	216.02		23853426	100
						19 C	761.132	761.124	761.14		2056976	4.39726
						20 C	762.135	762.128	762.143		12625058	26.989
						21 C	763.139	763.131	763.146		46778555	100			NaMN	m/z	-10 ppm	+10 ppm
															Nr. of 13C		0.99999	1.00001		Area	Percentage
															0 C	334.033	334.03	334.037		0	0
						NADH	m/z	-10 ppm	+10 ppm						1 C	335.037	335.033	335.04		0	0
						Nr. of 13C		0.99999	1.00001		Area	Percentage			2 C	336.04	336.037	336.043		0	0
						0 C	664.117	664.111	664.124		0	0			3 C	337.043	337.04	337.047		0	0
						1 C	665.121	665.114	665.128		0	0			4 C	338.047	338.043	338.05		0	0
						2 C	666.124	666.118	666.131		0	0			5 C	339.05	339.047	339.053		0	0
						3 C	667.128	667.121	667.134		0	0			6 C	340.053	340.05	340.057		0	0
						4 C	668.131	668.124	668.138		0	0			7 C	341.057	341.053	341.06		0	0
						5 C	669.134	669.128	669.141		0	0			8 C	342.06	342.057	342.064		0	0
						6 C	670.138	670.131	670.144		0	0			9 C	343.063	343.06	343.067		Different R	#VALUE!
						7 C	671.141	671.134	671.148		0	0			10 C	344.067	344.063	344.07		177740	8.14668
						8 C	672.144	672.138	672.151		0	0			11 C	345.07	345.067	345.074		2181747	100
						9 C	673.148	673.141	673.154		0	0
						10 C	674.151	674.144	674.158		0	0
						11 C	675.154	675.148	675.161		0	0			NR	m/z	-10 ppm	+10 ppm
						12 C	676.158	676.151	676.165		0	0			Nr. of 13C		0.99999	1.00001		Area	Percentage
						13 C	677.161	677.154	677.168		0	0			0 C	253.083	253.08	253.086			0
						14 C	678.164	678.158	678.171		0	0			1 C	254.086	254.084	254.089			0
						15 C	679.168	679.161	679.175		216390	0.0603076			2 C	255.09	255.087	255.092			0
						16 C	680.171	680.164	680.178		512432	0.142814			3 C	256.093	256.091	256.096			0
						17 C	681.175	681.168	681.181		1320577	0.368043			4 C	257.096	257.094	257.099			0
						18 C	682.178	682.171	682.185		5340612	1.48842			5 C	258.1	258.097	258.102			0
						19 C	683.181	683.174	683.188		17287207	4.81792			6 C	259.103	259.101	259.106			0
						20 C	684.185	684.178	684.191		96138578	26.7937			7 C	260.106	260.104	260.109			0
						21 C	685.188	685.181	685.195		358810284	100			8 C	261.11	261.107	261.112			0
															9 C	262.113	262.111	262.116			0
															10 C	263.117	263.114	263.119		188944	5.17821
						NAD	m/z	-10 ppm	+10 ppm						11 C	264.12	264.117	264.123		3648826	100
						Nr. of 13C		0.99999	1.00001		Area	Percentage
						0 C	662.102	662.095	662.109		0	0
						1 C	663.105	663.099	663.112		0	0
						2 C	664.109	664.102	664.115		0	0
						3 C	665.112	665.105	665.119		0	0
						4 C	666.115	666.109	666.122		0	0
						5 C	667.119	667.112	667.125		0	0
						6 C	668.122	668.115	668.129		0	0
						7 C	669.125	669.119	669.132		0	0
						8 C	670.129	670.122	670.135		0	0
						9 C	671.132	671.125	671.139		0	0
						10 C	672.135	672.129	672.142		0	0
						11 C	673.139	673.132	673.146		0	0
						12 C	674.142	674.135	674.149		0	0
						13 C	675.146	675.139	675.152		0	0
						14 C	676.149	676.142	676.156		39031	0.00220642
						15 C	677.152	677.145	677.159		1247450	0.0705183
						16 C	678.156	678.149	678.162		1935542	0.109416
						17 C	679.159	679.152	679.166		5795721	0.327632
						18 C	680.162	680.155	680.169		24116899	1.36333
						19 C	681.166	681.159	681.172		82210954	4.64738
						20 C	682.169	682.162	682.176		488565052	27.6186
						21 C	683.172	683.166	683.179		1768973527	100

### Sheet: Raw File Name
Based on data file:
JvE_MC_20240112_13C_YeastExtract_HRMS01
Metabolites were manually integrated, using a 10 ppm error range.
The data files of 20240229 were used to check the retention time of the metabolites. These files were injections made with 12C metabolite standards.
